# Metabolism regulates muscle stem cell self-renewal by connecting the microenvironment and histone acetylation

**DOI:** 10.1101/2023.07.04.547746

**Authors:** C. Hai Ly, Jin D. Chung, John H.V. Nguyen, Luyi Tian, Jan Schroeder, Anja S. Knaupp, Shian Su, Jennifer Trieu, Talhah M. Salmi, Daniela Zalcenstein, Jafar S. Jabbari, Berin A. Boughton, Andrew G. Cox, Shalin H. Naik, Jose M. Polo, Matthew E. Ritchie, Gordon S. Lynch, James G. Ryall

**Affiliations:** Centre for Muscle Research, Department of Anatomy and Physiology, The University of Melbourne, Victoria, 3010, Australia; The Walter and Eliza Hall Institute of Medical Research and Department of Medical Biology, The University of Melbourne, Victoria, 3010, Australia; Australian Regenerative Medicine Institute, Monash University, Wellington Road, Clayton, Victoria, 3800, Australia; Cancer Metabolism Program, Organogenesis and Cancer Program, Peter MacCallum Cancer Centre, Melbourne, Victoria, Australia; Australian Genome Research Facility, Melbourne, Victoria, Australia; Metabolomics Australia, The University of Melbourne, Melbourne, Victoria 3010, Australia; Australian National Phenome Center, Murdoch University, Murdoch, Western Australia 6150, Australia

**Keywords:** citrate, glycolysis, myogenesis, satellite cell, asymmetric division, scRNAseq

## Abstract

Skeletal muscle contains a resident population of somatic stem cells capable of both self-renewal and differentiation. The signals that regulate this important decision have yet to be fully elucidated. Here we use metabolomics and mass spectrometry imaging (MSI) to identity a state of localized hyperglycaemia following skeletal muscle injury. We show that committed muscle progenitor cells exhibit an enrichment of glycolytic and TCA cycle genes and that extracellular monosaccharide availability regulates intracellular citrate levels and global histone acetylation. Muscle stem cells exposed to a reduced (or altered) monosaccharide environment demonstrate reduced global histone acetylation and transcription of myogenic determination factors (including *myod1*). Importantly, reduced monosaccharide availability was linked directly to increased rates of asymmetric division and muscle stem cell self-renewal in regenerating skeletal muscle. Our results reveal an important role for the extracellular metabolic environment in the decision to undergo self-renewal or myogenic commitment during skeletal muscle regeneration.
