## Supplemental Table 1 for "Metabolism regulates muscle stem cell self-renewal by connecting the microenvironment and histone acetylation"

### Sheet: data_normalized
Label	3dpi_1	3dpi_2	3dpi_3	3dpi_4	7dpi_1	7dpi_2	7dpi_3	7dpi_4	Con_1	Con_2	Con_3	Con_4
*13C,15N-UMP	0.537289	0.488644	0.962798	0.316033	0.133276	-0.376493	0.457769	0.0158986	0.234696	0.508941	-0.191217	0.156026
*13C10,15N5-AMP	2.3388	2.05693	1.72789	2.25479	2.30528	1.89726	2.16889	2.19562	1.76724	2.08205	1.71989	1.30454
*13C5,15N1-Valine	1.35139	0.872709	0.808122	1.20783	1.26526	0.960878	1.03261	1.21858	1.53128	1.81401	1.47844	1.12461
*13C6-Sorbitol	-0.728494	-1.1073	-1.41849	-0.9882	-0.576187	-0.602529	-0.831065	-0.84223	0.824019	1.21835	0.897927	0.478066
4-Hydroxyproline	4.8089	4.2535	4.3769	4.58258	1.99644	1.6982	2.20298	1.48506	0.987676	-3.07164	0.807701	0.638071
Adenine	1.47419	1.31564	1.38818	1.29972	0.735353	0.486849	0.891542	0.496347	2.14838	2.10021	1.65538	1.67494
ADP	2.92089	2.49738	2.47691	2.84981	1.71481	1.08868	2.40004	1.20231	-0.0821435	-0.540175	-1.34683	-0.752319
cis-Aconitic acid	-0.0404919	-0.538823	3.67609	0.100435	0.00751944	0.2085	-0.240811	0.613107	0.19492	-0.464409	0.3615	-0.861138
Citrulline	1.49725	1.70691	1.14663	1.01569	1.68357	1.42745	1.75768	1.75228	1.97055	2.39373	1.93507	2.03818
Coenzyme A	-1.00933	-1.27409	-1.04494	-0.611209	-0.0574575	-0.181034	3.106e-09	0.17493	-0.0446568	-0.226794	-1.11437	-0.778053
Creatinine	-1.5	-2.06017	-1.86062	-1.84857	-1.03664	-1.56945	-1.60145	-1.04422	-0.264885	0.235335	-0.0239032	-0.567989
Cytidine	-1.45419	-1.82398	-1.69798	-1.3821	-1.68826	-1.6907	-1.97393	-2.04075	-2.06404	-2.34086	-2.87432	-2.80071
D-2-Hydroxyglutaric acid	3.75328	3.72583	5.40632	3.90746	2.80783	2.08613	3.15666	1.74461	3.18932	3.93185	2.46326	3.74918
Deoxyuridine	-1.02976	-1.50852	-1.43063	-0.883946	-2.23157	-2.62626	-2.12792	-1.9529	-1.85022	-1.25292	-2.12317	-2.05363
Dihydroxyacetone phosphate	-1.71465	-2.21333	-0.282441	-1.16672	-0.440591	-0.141719	0.331796	0.0378462	1.81387	1.16334	0.0825709	2.16663
D-Lactic acid	5.03252	4.43119	4.67971	4.67504	5.66831	6.0906	6.11023	5.63704	7.54963	7.65771	6.98651	6.21906
D-Maltose/Cellobiose	-0.801644	-1.5873	-1.75663	-1.0544	-2.06422	-2.33564	-2.14828	-1.73852	-1.46365	-2.11725	-2.02952	0.103769
D-Ribose 5-phosphate/D-Ribulose 5-phosphate	-2.37341	-2.12696	-0.985433	-2.01916	-1.7519	-1.52875	-0.990046	-1.48706	-0.819744	-1.40603	-2.79798	-1.42318
Fumaric acid	4.14481	4.39938	5.82211	3.62118	3.85244	3.90045	4.87068	3.30143	5.43193	5.38904	4.01985	5.3377
Gluconic acid	1.0473	-1.22839	1.67381	-0.0631826	-0.114188	-0.351209	0.0866965	-0.0841606	-0.143859	-0.582002	0.127741	1.23918
Glycerol	-0.517046	-1.94413	-0.869388	-0.659287	-0.254255	-0.329259	-1.83619	-2.20652	-0.114916	0.974979	-0.256066	-0.170891
Glycerophosphocholine	1.16881	0.86054	1.0539	1.31442	0.103476	-0.0824024	0.01802	3.106e-09	-2.04048	-2.00286	-2.40992	-2.44238
Glycine	3.40321	2.77792	1.98773	3.0344	3.25867	3.36592	3.06219	3.53684	3.81356	4.14156	3.75357	3.39425
Glyoxylic acid	1.084	0.388145	0.459145	1.30366	0.758318	0.625869	0.623782	0.489644	0.0798052	-0.181828	0.368328	-0.351737
Guanine	-1.87891	-2.34991	-2.49265	-1.88565	-3.14875	-2.77736	-2.89841	-2.76046	-2.25387	-1.62009	-2.84908	-2.96839
Guanosine triphosphate	-3.06713	-3.92105	-2.08805	-3.10597	-1.75389	-2.06939	-2.30887	-1.49933	-3.4606	-3.07117	-3.23114	-4.39516
Inosine	0.334535	0.426134	0.223054	0.961763	1.71541	1.66267	2.11621	1.39887	3.55251	3.17497	2.60766	2.29186
L-Arginine	1.13773	0.150579	0.724009	1.12437	0.965173	0.836083	0.648434	1.29249	2.16958	2.27726	2.22527	1.31161
L/D-Glutamic acid	7.22736	6.81083	6.54199	7.12019	6.60746	6.67198	6.49216	6.6134	5.84477	6.27982	5.82472	5.55112
L/D-Glutamine	3.79931	3.20746	3.18969	3.31346	4.40044	4.31912	4.28417	4.39249	3.90627	4.21089	3.69371	3.65372
L-Leucine/L-Norleucine	4.44251	3.79643	3.95184	4.32238	2.99972	2.62859	2.67722	3.23583	3.09668	3.14996	2.94527	2.5319
L-Isoleucine/L-Alloisoleucine/Beta-Leucine	3.61801	2.98072	3.13653	3.50159	2.08466	1.68345	1.88754	2.35287	2.49905	2.69742	2.53087	1.96662
L/D-Lysine	1.2964	0.469643	0.508784	1.02854	1.38435	1.07165	0.80338	1.59159	2.30716	2.38873	2.35236	1.44453
L-Methionine	2.79909	2.13757	2.18425	2.50165	1.92158	1.59634	1.81772	1.90711	2.3921	2.85415	2.28385	1.58284
L-Proline	3.51652	2.90334	2.97538	3.30061	2.62442	2.61468	2.59546	2.86425	3.12246	3.30847	3.02113	2.83041
L-Threonine/L-Allothreonine	4.56785	4.01351	3.95888	4.60542	4.46433	4.75936	4.46092	4.85755	5.15956	5.34985	4.8817	4.36656
L-Valine	3.80832	3.2025	3.29182	3.59775	2.8452	2.5425	2.60607	3.05746	3.07068	3.32436	3.13379	2.68135
Mannitol/Sorbitol/Galactitol	-1.53587	-1.77452	-1.8209	-1.85204	-1.43492	-0.623536	-0.77381	-0.786552	1.19051	1.11978	0.79177	2.24374
Myristic acid	0.165643	0.903311	0.503252	0.659769	1.36949	1.16526	1.50387	0.615594	0.565868	1.37519	0.85207	0.650646
Orotic acid	3.40673	3.4232	3.25661	2.83147	2.45675	2.46767	2.56832	2.83546	0.34842	0.526922	0.684006	0.466122
Oxoglutaric acid	-0.517677	0.588699	2.42379	-0.0181998	-0.404844	-0.492383	2.18458	-1.64647	0.0707052	1.24647	0.168141	0.455573
PA(16:0/16:0)	1.05617	-3.43522	0.159996	1.03322	0.474075	0.152327	0.224568	0.364826	-0.162779	0.636752	-0.505828	-0.298093
Phosphoenolpyruvic acid	-5.2702	-6.22238	-4.68369	-5.65967	-2.92532	-2.53468	-3.16225	-1.94447	-3.64895	-2.13312	-1.73294	-2.91545
Phthalic acid	2.53249	2.50556	2.49735	3.44089	2.58679	2.62839	2.38613	2.06395	2.81535	2.80039	2.31709	2.32179
Pyridoxal 5'-phosphate	-2.57384	-1.03964	-3.99781	-1.68319	-4.99222	-2.5193	-5.10779	-4.86141	-3.39739	-2.41445	-1.32525	-2.05626
Taurine	7.95432	7.32464	7.77348	7.8776	8.71864	8.64878	8.40187	8.77883	9.51186	9.78542	9.43474	8.88824
Uric acid	5.71028	5.70247	5.35834	5.90452	5.27725	4.94116	5.2687	4.84174	3.98083	4.02179	3.6042	3.94411
Uridine	-0.128435	-0.374203	-0.329082	0.174071	-0.526208	-0.297298	-0.540033	-0.461396	-0.154891	-0.519265	-1.11223	-0.542873
Uridine 5'-diphosphate	-0.466961	-0.827778	-0.47563	-0.352075	-2.10083	-2.09598	-0.648442	-2.33613	-8.16534	-8.02917	-8.50732	-5.43198
Uridine 5'-monophosphate	2.22567	2.68934	3.35732	2.37325	2.02326	2.30083	2.62549	2.05926	-0.309383	-0.409958	-1.90877	0.0230412
3-Methylhistidine	1.95369	0.823223	2.36131	1.42189	1.15177	0.990175	-0.358339	-0.131692	6.1917	6.66681	6.24348	5.6256
3-Phosphoglyceric acid	-1.53917	-1.7035	-1.67334	-2.32277	-0.542297	-0.237951	-0.548714	0.259189	0.177836	1.37426	0.0697627	0.0854509
4-Hydroxyphenylpyruvic acid	1.44239	1.70569	-0.100752	0.492569	-1.85464	-2.45599	-1.98673	-1.78637	-2.41166	-2.54203	-1.65024	-1.42258
Acetyl-CoA	-1.17192	-2.31115	-1.48741	-1.64681	-1.81475	-1.93431	-1.49521	-2.14817	-0.876793	-0.944103	-2.19702	-2.89765
Adenosine triphosphate	3.09644	2.57054	3.45253	2.52803	3.99619	3.44586	3.76356	3.69306	4.4247	5.13579	4.1233	4.45996
Allantoin	0.619606	-0.114184	-0.550533	0.833402	0.76798	0.561857	-0.0894903	0.725092	-2.84301	-2.05743	-2.34512	-2.54336
Citric acid/Isocitric acid/D-threo-Isocitric acid	3.03924	2.73225	6.56318	2.90442	2.69749	2.51423	2.5106	3.04932	2.15284	1.7838	2.31404	1.56883
Cyclic AMP	0.525414	0.87448	3.106e-09	0.44587	0.561638	-0.055247	1.05785	-0.504874	-1.47171	-1.00565	-1.60426	-2.13807
Deoxyribose 5-phosphate	-1.84506	-2.11946	-2.24726	-2.40161	-3.63817	-4.62854	-3.36349	-3.90208	-6.56182	-5.8682	-7.14283	-5.48845
D-Glucuronic acid	-0.0373296	-0.377018	0.138678	-0.54522	-2.72097	-2.65809	-1.82277	-2.31399	-4.03512	-3.60983	-5.07895	-4.32026
Dodecanoic acid	0.120032	-0.508716	0.348233	0.460127	1.05944	0.86447	0.0166857	0.493318	1.3912	1.335	1.30381	0.453421
FAD	-0.472062	-1.05135	-1.10054	-0.882985	-0.208025	-0.575083	-0.368385	-0.396944	0.136956	0.341211	-0.375519	-0.329008
Fructose 1,6-bisphosphate	-2.78164	-3.37983	-5.39713	-2.54637	-0.0977115	0.0516945	-0.533034	0.80926	0.423365	1.3769	0.914285	-0.472172
Gamma-Aminobutyric acid/ D-Alpha-aminobutyric acid/3-Aminoisobutanoic acid	5.41403	4.8968	4.76741	5.2919	4.82347	4.84333	4.71406	4.84915	4.01945	4.49145	4.15895	3.86797
Glucosamine 6-phosphate	-3.95985	-4.59449	-2.69429	-4.24207	-4.18138	-4.57441	-4.33152	-4.53494	-4.11881	-9.14367	-9.50609	-5.72007
Glycerol 3-phosphate	2.4583	1.96921	2.98972	1.51907	3.34155	3.28648	3.80626	3.08156	4.78691	5.00392	4.10341	4.12867
Guanosine	-3.72166	-3.3296	-3.32986	-2.3807	-2.6326	-2.79568	-2.94043	-2.9181	-3.68024	-3.82148	-5.6182	-4.21459
Guanosine diphosphate	-2.34177	-2.92296	-2.06443	-1.65237	-4.12558	-4.00317	-2.5896	-4.2175	-9.45621	-9.14367	-9.50609	-9.85877
L-Asparagine	0.696268	0.172546	-0.817749	0.916368	-0.101809	0.180049	-0.69378	0.201055	-0.588758	-0.986008	-1.0626	-1.21631
L-Aspartic acid	5.73152	5.33896	5.13724	5.59077	4.45765	4.06929	4.51268	4.6677	3.29429	3.73449	2.14827	3.94086
L-Cystine	-2.432	-2.7719	-1.99781	-2.85615	-4.56002	-5.59329	-6.19871	-4.68256	-4.75328	-5.81792	-5.71578	-5.69434
L-Homoserine	4.56643	4.01351	3.95817	4.60621	4.46488	4.76752	4.46092	4.85496	5.16004	5.34985	4.8817	4.36868
L-Malic acid	5.31796	5.60227	7.24725	4.82601	5.01268	5.06787	6.04456	4.40291	6.66426	6.56673	5.1356	6.61795
L-Serine	3.99429	3.5128	2.61506	3.60146	3.37492	3.21365	3.41893	3.35801	2.70229	3.12041	2.41235	2.34944
L-Tyrosine	3.87713	3.29298	3.20189	3.40103	2.93118	2.66662	2.65716	2.94693	3.70205	3.96079	3.81763	3.63718
N-Acetylglutamine	1.11278	0.0271704	0.677998	0.585783	1.46836	1.13116	1.431	1.6991	-1.24736	-0.762386	-0.630807	-1.05674
N-Acetylneuraminic acid	1.51151	0.955083	0.276784	3.106e-09	-0.572234	-0.74786	-0.649075	-0.679148	-1.13071	-0.965865	-1.35499	-1.08312
NAD	2.38922	1.38381	1.81516	1.77288	2.73065	2.19254	2.54485	2.40656	2.94623	3.63134	3.2367	2.97982
NADP	-2.38675	-2.92677	-2.56565	-2.58744	-3.32393	-3.90053	-3.0748	-3.94674	-2.80577	-2.78045	-3.80527	-3.31844
N-Alpha-acetyllysine	-1.09316	-2.61387	-1.19753	-1.25934	-2.279	-2.56901	-3.0043	-2.4281	-4.38756	-4.1029	-4.04088	-5.99303
Ornithine	2.09275	2.17934	1.34753	1.73474	2.50158	2.22525	2.43321	2.52108	2.60458	3.13519	2.71258	2.61783
Orotidine	2.64118	2.05752	2.14099	2.40456	2.8435	2.44688	2.5407	2.79062	-0.0142475	0.041548	-0.40164	-0.258712
Palmitic acid	3.92794	4.08732	3.4442	3.95963	4.16621	3.78651	3.95748	4.55804	3.58564	4.39324	3.9953	3.39927
PC(14:0/14:0)	-1.38116	-0.717758	-3.36357	-1.31988	-0.76776	-1.23937	-1.39753	-0.667766	-1.64444	-1.89322	-1.36151	-1.88981
Phenylacetylglycine	0.447522	-1.54073	0.0124614	-0.801734	-0.342699	-1.27441	-1.579	-0.825262	-2.62879	-2.51428	-1.13243	-1.94285
PS(14:0/14:0)	-4.03597	-4.20302	-3.92544	-4.12929	-3.48775	-3.73083	-3.0631	-2.96371	-2.246	-3.28415	-4.07046	-7.56901
Succinic acid	2.69588	1.70275	2.42932	2.51953	3.9346	3.58624	3.81148	2.72711	3.60589	4.33651	4.1538	3.30142
Taurocholic acid	-0.0456264	6.74223	-1.42399	-0.974315	-2.66017	-2.41822	-2.33671	-2.50741	-5.06347	-4.63944	-4.88362	2.43874
Thymine	1.10035	0.637478	0.856165	1.3821	0.660024	0.47278	0.904638	0.591911	0.835801	1.18859	0.144755	0.560347
Uracil	3.50652	2.8916	2.91365	3.26253	3.68883	3.313	3.4549	3.68138	0.766477	0.702904	0.413841	0.42088
Uridine diphosphate glucose/Uridine diphosphategalactose	1.62588	1.21704	2.02429	1.51451	0.629993	0.256363	0.943562	0.321276	-1.07088	-0.804849	-1.85554	0.754453
4-Hydroxycinnamic acid	0.759854	0.328793	0.12078	0.341261	-0.130277	-0.467093	-0.585296	-0.0954814	0.527534	0.737328	0.48193	0.455893
5-Aminolevulinic acid	4.8089	4.252	4.37644	4.58258	1.99644	1.69909	2.20512	1.48506	0.987676	1.13657	0.807701	0.638071
Adenosine monophosphate	4.75185	4.39299	4.54321	4.88751	3.83858	3.64015	5.16863	3.63655	2.27502	2.48422	1.0765	1.51458
Alpha-Lactose/Trehalose	-0.783248	-1.54574	-1.65605	-0.933902	-2.04606	-2.04932	-1.99517	-1.84282	-1.61236	-1.96367	-2.00859	0.144634
Aminoadipic acid	-0.594107	-1.23506	-1.00838	-0.180377	-0.114916	-0.0937652	-0.155107	-0.00619629	-2.41057	-2.11658	-2.65195	-2.67038
Betaine	-0.225372	-0.310918	-1.59872	-0.784455	-0.413023	-0.621626	-0.965742	-0.640621	-1.52278	-0.92021	-1.75406	-1.03349
Cytidine monophosphate	-1.10435	-1.37154	-0.216895	-1.76211	-1.35377	-1.71691	-0.88334	-1.30625	-2.17375	-1.93389	-2.60925	-1.40953
D-Fructose	-0.335834	-0.635108	-1.22997	-0.205231	1.07519	0.823533	0.996208	1.27035	1.74241	1.82973	2.00318	1.28665
D-Glyceraldehyde 3-phosphate	-2.35778	-1.72131	-0.470595	-1.2244	-1.99844	-1.63423	-0.911699	-3.1554	0.994312	1.23655	-1.10533	0.515882
D-Ribose	1.95503	1.80894	1.66472	2.57709	2.79621	2.83845	2.89263	2.93207	3.07675	2.95085	2.92306	4.1643
D-Xylose	-0.635204	-1.16772	-1.26952	-0.849973	-1.33552	-2.05539	-1.46159	-1.29064	-0.950335	-0.617867	-1.1211	-1.68599
Glucose 1-phosphate/Fructose 6-phosphate	0.238932	-0.380691	1.96755	-0.555678	2.64801	2.68832	3.32603	1.82759	4.4833	5.02042	3.12187	3.38299
Glycyl-glycine	3.106e-09	-0.174323	-0.18985	0.0830199	-0.266127	-1.62205	-1.81486	-1.12273	-2.83128	-2.61575	-2.81909	-3.21551
Guanosine monophosphate	0.0098114	0.164101	0.657762	0.277419	0.134861	0.318731	0.258382	-0.159283	-0.887677	-0.845379	-1.88685	-1.17358
Inosinic acid	2.29179	2.87351	3.7453	2.45261	4.49118	5.18569	4.86983	4.86069	6.62098	6.86091	5.95223	6.13925
L-Alanine	5.89234	5.22673	5.69083	5.33933	7.25665	7.10691	7.10647	7.30402	7.90178	8.20553	7.80105	7.43422
Phosphoric acid	2.40026	2.06257	3.68471	1.95983	4.03441	3.98095	4.58041	4.07608	6.26705	6.31344	5.0402	5.84159
Pyruvic acid	5.31796	5.60227	7.24725	4.82601	5.01268	5.06787	6.04456	4.40291	6.66426	6.56673	5.1356	6.61795
Ribitol/L-Arabitol /D-Xylitol	-3.08332	-3.69963	-3.49593	-3.14557	-2.79883	-2.66179	-2.42614	-2.4417	-3.93424	-3.50165	-3.14937	-3.43631
S-Adenosylhomocysteine	-1.64236	-2.73187	-2.70762	-2.53766	-0.956521	-1.05508	-1.06266	-0.687525	-0.728284	-0.79717	-1.12398	-1.93762
2'-Deoxyguanosine 5'-monophosphate	-1.3087	-1.68245	-0.652119	-1.57185	-2.01907	-2.1989	-1.3883	-1.93091	-1.11847	-1.03938	-2.08265	-1.4693
Acetoacetic acid	3.24585	2.91292	3.12398	1.82813	2.85014	2.72368	2.84146	2.72985	1.40957	2.13362	1.08132	0.703256
Alpha-D-Glucose 1,6-bisphosphate	-2.78164	-3.37983	-5.39713	-2.54637	-0.0977115	0.0516945	-0.533034	0.80926	0.423365	1.3769	0.914285	-0.472172
Beta-Alanine	6.42618	5.8642	5.68959	5.07406	2.90855	3.76478	4.20192	4.10176	3.68302	3.91833	3.5743	3.38538
Capric acid	0.561006	-0.151895	0.343553	0.662211	1.15616	0.481855	0.366078	0.678603	1.47051	1.35009	1.31306	0.447444
Caproic acid	-2.32948	-1.3104	-3.09873	-1.5133	-0.814948	0.828435	-1.34638	-0.348503	-0.729936	-0.772078	0.25959	-1.32058
Caprylic acid	0.645381	-0.396582	0.450818	0.172006	0.0744665	0.223429	-0.191266	0.981845	0.776608	1.99505	0.209535	1.07307
D-Glucose	2.22745	2.08911	1.51289	2.35161	1.03179	1.30876	1.19915	0.866346	1.21266	1.38737	0.722689	0.145249
Glucose 6-phosphate	1.07294	0.34738	1.46642	0.113673	3.67535	3.4177	3.8866	2.4842	4.05251	5.32326	3.96084	2.84196
Heptadecanoic acid	-0.768673	0.0958376	-0.941441	-0.397093	-0.117073	-0.582423	0.49342	-0.157383	-0.87706	-0.469026	-0.385027	-1.09813
L-Phenylalanine	3.82685	3.4366	3.3259	3.66214	2.65023	2.35721	2.30319	2.54666	2.73945	3.08244	2.72122	2.83629
L-Tryptophan	2.85637	2.51373	2.23773	2.64153	1.38918	1.24151	1.32527	1.78072	1.31652	1.67587	1.45608	1.23257
Methylmalonic acid	2.68783	1.74877	2.42081	2.53	3.93814	3.58568	3.77461	2.72608	3.59469	4.33034	4.15326	3.30497
Myriocin	-6.34304	-3.15752	-4.16113	-3.06316	-3.77211	-3.2776	-2.40164	-1.22731	-3.62096	-3.82443	-3.20697	-3.56884
Pantothenic acid	2.67304	2.16112	2.40614	2.93712	8.19773	8.24827	8.31869	8.34172	2.6352	3.10316	2.89042	2.03059
SM(d18:1/12:0)	-0.177138	-0.413684	-0.591905	0.0491427	-0.855954	-1.32582	-1.04342	-1.28753	-0.0698565	0.661243	0.489403	-0.510744
Uridine diphosphate-N-acetylglucosamine	3.85795	3.38327	4.26265	3.72576	3.44527	3.10329	3.7397	3.29142	0.551475	0.704659	0.0106476	0.734106
Xanthine	2.08578	2.21317	1.7387	2.94183	2.7401	2.73369	3.52666	2.41211	2.36292	2.1504	1.76545	1.78503
Glutathione	1.13207	0.472064	0.121706	0.184833	0.358419	-0.44167	0.53347	0.172792	0.770428	1.33158	0.515956	0.583387
L-Gulonolactone	-2.29407	-3.1183	-2.58017	-1.53346	-1.47591	-1.41735	-1.71534	-1.36912	-2.06242	-2.12481	-3.16172	-1.9776
myo-Inositol	3.81226	3.25172	2.97543	4.07261	3.95176	3.83981	3.43558	4.24685	2.2259	1.32186	2.39106	1.82185
NADH	-1.78988	-1.17703	0.973169	-3.81562	2.78823	2.62334	3.18966	2.86997	4.38813	4.46099	2.74646	3.10099
Succinic acid semialdehyde	-0.721679	-1.43018	-0.458279	0.523561	-1.35347	-1.59956	-1.41569	0.0704321	1.3986	-0.759314	-0.95214	2.51978
1,5-Anhydrosorbitol	0.70153	3.106e-09	0.534447	0.514374	0.244305	-0.171069	-0.175676	0.664765	0.60958	0.931063	0.159673	-1.10763
2-Hydroxyethanesulfonate	4.89772	4.58582	4.63747	4.65167	5.44147	5.06705	5.25225	5.55755	5.89873	6.22916	5.95874	5.4205
2-Isopropylmalic acid	-0.652989	-1.37477	-1.02899	-0.536374	-0.422228	-0.729674	-1.03969	-0.127195	-0.753255	-0.316125	-0.598454	-0.827026
3-Methyl-2-oxovaleric acid	-0.670311	-0.921965	-0.0413623	-0.79937	0.410365	0.2192	-0.665037	-0.480326	0.595087	0.147755	0.702447	-0.0654145
4-Methylcatechol	-0.331619	-0.383851	-2.9153	-2.23293	-2.42462	-2.41281	-2.87633	-3.17155	-1.96966	-1.50036	-2.50084	-3.26762
Carnosine	4.60637	3.29971	3.05229	4.50799	5.96877	5.74755	4.917	5.99664	7.78913	7.9408	8.27916	6.40639
Galacturonic acid	-0.0373296	-0.377018	0.138678	-0.54522	-2.72097	-2.65809	-1.82277	-2.31399	-4.10849	-4.34863	-5.07895	-4.32026
Hydroxyoctanoic acid	-4.0222	-3.24705	-3.04195	-3.33298	-2.11148	-2.52658	-2.11992	-3.26197	-2.48052	-1.51541	-3.27936	-3.68303
Methionine sulfoxide	-1.14706	-1.75179	-1.748	-1.22968	-2.5968	-1.70773	-1.9612	-2.20878	-0.607466	-0.331226	-0.564742	-1.97286
N-Methyl-D-aspartic acid	7.22354	6.80882	6.55111	7.11625	6.60218	6.66913	6.49263	6.61011	5.84261	6.27499	5.82391	5.55115
Oxoglutaric acid.1	-0.517677	0.592646	2.42123	-0.00224262	-0.404844	-0.493951	2.1847	-1.64647	0.0537119	1.24647	0.168141	0.455573
Pipecolic acid	-2.45377	-3.46205	-2.88117	-3.1883	-1.96889	-2.60223	-2.12264	-2.06859	-2.65043	-2.20659	-2.59685	-3.0291
Ureidopropionic acid	-1.60886	-1.30618	-0.828811	-0.205868	-1.74109	-1.83632	-1.18793	-1.46902	-4.38694	-3.1184	-1.63455	-2.79341
5-Phenylvaleric acid	-3.08262	-3.50942	-2.91694	-2.73855	-1.22349	-1.31743	-2.73044	-2.95379	-1.61865	-1.97526	-0.698542	-2.54328
Azelaic acid	-3.03187	-1.50971	-2.67244	-2.39233	-0.731262	-1.81928	0.378147	-0.6117	-0.403058	-1.51522	-1.22465	-3.37424
Butyric acid	-3.18646	-3.46231	-3.65881	-3.1178	-3.71907	-3.84908	-3.63937	-3.0829	-2.74884	-2.84149	-3.96824	-3.33322
Cholic acid	0.974558	4.29875	-1.04897	-0.447694	3.106e-09	-0.544403	-1.61364	-1.09854	-0.914347	-2.13541	-3.23586	0.899982
Glyceric acid	-0.0261877	-0.332357	-0.125813	-0.206441	0.329788	0.31275	-0.12174	0.598641	2.10049	2.49932	1.69323	1.73385
Isomaltose	-0.493205	-1.45404	-1.41643	-0.34508	-1.55149	-2.50903	-1.76495	-1.43805	-1.39463	-0.517768	-1.5924	3.106e-09
Maltitol	-4.80811	-4.17704	-4.35913	-6.24836	-4.5517	-5.81808	-3.9569	-4.97992	-1.55614	-1.90083	-2.89153	-1.9647
N-Acetylglutamic acid	2.27294	2.23878	2.31013	3.69006	1.9972	1.47762	1.51826	1.40006	0.552984	0.812612	0.70286	0.362918
Nutriacholic acid	-4.30825	-0.779009	-5.8867	-3.52657	-3.8372	-3.57784	-2.89027	-3.86376	-5.29925	-6.35813	-5.97013	-4.0322
Pyrrolidonecarboxylic acid	3.46973	2.98704	2.12599	3.00605	3.27489	3.21881	2.96367	3.55298	3.3538	3.18664	3.08235	3.86687
Thymol	-1.77955	-1.99994	-1.43899	-1.69217	-0.799012	-0.567602	-1.14787	-1.31428	0.465582	-0.958916	-0.226223	-1.29946
Trigonelline	-3.53407	-4.60885	-4.46939	-4.20109	-4.37955	-5.82072	-4.58244	-4.02873	-3.53559	-3.16886	-3.05474	-5.18354
Undecanoic acid	-2.2916	-1.23292	-1.79243	-1.55576	-0.649532	-0.393814	-0.73733	-0.398164	-0.389243	-0.347905	-0.40001	-0.792674
Ursodeoxycholic acid	-1.17773	1.61399	-2.61378	-2.26193	-1.99438	-1.91578	-2.9083	-2.61791	-7.06644	-3.5031	-5.32372	-1.66825
Vaccenic acid	3.7899	3.88378	3.57936	3.90495	3.15403	2.75656	2.93215	2.63169	2.51318	2.36456	1.68398	2.40047
acid	-1.57799	-1.71488	-0.98617	-2.22259	-0.914341	-0.906287	-0.774387	-2.16887	-2.278	-2.1384	-1.60178	-1.77122
3-Oxocholic acid	1.30936	3.67833	-0.993249	-0.282047	0.576361	0.456063	-0.716534	-0.0931291	-2.53009	-1.14364	-2.15352	0.114423
Allantoic acid	3.40893	2.9455	-3.85214	3.06439	0.495	0.246893	0.395476	-0.0527979	-0.590955	-1.10771	-0.655843	-1.97645
Alpha-D-Glucose	1.75863	1.54221	1.15348	1.52665	0.469509	0.653481	0.825345	0.432807	0.555528	1.01403	0.0689614	0.314904
cis,cis-Muconic acid	-1.54265	-2.21332	-2.54159	-1.24444	-1.42193	-1.58829	-1.83423	-1.27349	-3.14405	-3.5659	-3.00391	-2.05193
D-Alanine	5.89234	5.22673	5.69083	5.33933	7.25665	7.10691	7.10647	7.30402	7.90178	8.20553	7.80105	7.43422
Deoxycholic acid	-1.17773	1.61331	-2.61378	-2.26193	-1.99438	-1.91578	-2.9083	-2.59273	-7.06644	-3.5031	-4.41868	-1.66825
Ethylmalonic acid	-3.60578	-2.04379	-3.03678	-2.55973	-3.03243	-3.05327	-3.06776	-1.55916	-1.8732	-2.32484	-2.66406	-2.4523
Hydroxypropionic acid	2.12266	1.27517	1.38761	1.9876	2.18099	0.397488	0.911333	0.849433	0.885309	3.106e-09	-0.0661409	-0.234185
L-Carnitine	-3.18198	-3.93806	-3.60437	-3.45112	-1.80021	-2.17927	-2.19464	-1.62694	-1.97032	-1.44017	-1.88872	-1.99803
Leucinic acid	-3.74892	-4.45731	-2.4322	-1.91717	-2.39281	-1.57552	-1.77912	-2.89187	-0.949227	-1.34265	-1.97629	-2.88289
Linoleic acid	4.39707	4.31713	4.18659	4.44759	2.92431	3.24504	3.22762	2.63916	2.71005	2.15754	1.37993	2.27145
Mesaconic acid	3.12868	2.307	2.94174	3.17473	4.13473	2.44922	3.84677	3.96505	1.85889	3.12864	2.46402	1.51417
N-Acetyl-L-alanine	-1.93852	-0.870707	-1.88838	0.119335	-1.34589	-1.81882	-1.43901	-1.47541	-3.9629	-4.33512	-2.74274	-5.99076
Perillic acid	-0.335236	-0.148004	0.475547	-0.0294636	1.34201	1.57958	0.755081	0.728802	1.45136	0.993098	1.88037	0.663887
Stearic acid	3.92376	4.08081	3.29217	3.87941	4.40359	3.88061	3.91769	4.87959	3.78176	4.21272	4.43938	3.61644
Tauroursodeoxycholic acid	-1.81852	3.66817	-2.1403	-1.47159	-3.6566	-2.16392	-2.87187	-2.14848	-4.58617	-5.04871	-6.83799	-0.598303
Adenosine 2',3'-cyclic phosphate	0.530629	0.928703	0.19575	0.478111	0.563017	3.106e-09	1.20103	-0.480845	-1.47171	-1.00565	-1.60426	-2.13807
D-Aspartic acid	5.73152	5.33896	5.13724	5.59077	4.45765	4.06929	4.51268	4.6677	3.29429	3.73449	2.14827	3.94086
Glycocholic acid	0.858989	-0.231043	0.235921	1.15127	-0.703272	-1.62758	-0.740896	-3.26617	-1.5601	-1.16695	-1.84088	-2.24165
Hexadecanedioic acid	-3.8791	-1.82167	-10.07	-3.39431	-7.08387	-8.73067	-1.75076	-3.98283	-3.94244	-7.0471	-3.68301	-4.92333
Hyodeoxycholic acid	-1.17773	1.61399	-2.61378	-2.26193	-1.99438	-1.91578	-2.9083	-2.08354	-7.06644	-3.5031	-4.03302	-1.66825
Indolepyruvate	-0.258356	-0.0193334	-1.1892	-0.568579	-2.69801	-2.74963	-2.14224	-2.48522	-5.47315	-3.80899	-4.55912	-4.86385
Malic acid	5.31785	5.60226	7.2472	4.83144	5.01287	5.06779	6.04456	4.40287	6.66423	6.56673	5.13579	6.61795
Oleic acid/Elaidic acid	3.7899	3.88378	3.57936	3.90495	3.15403	2.75656	2.93215	2.63169	2.51318	2.36456	1.68398	2.40047
Pelargonic acid	2.61247	-0.378535	2.55649	2.08531	2.79353	2.55564	0.865746	-0.316458	2.91335	4.00183	4.10543	2.77939
Pentadecanoic acid	-1.22745	0.198175	-0.508876	-0.315805	0.384896	0.149474	1.1023	0.251489	-0.492124	-0.216238	-0.168965	-0.78987
Phenol	4.83811	1.64767	3.74396	2.11477	4.32843	3.95148	3.90025	4.28996	2.61492	3.37757	3.33249	3.43963
p-Hydroxymandelic acid	-2.89681	-3.41878	-3.09835	-2.6841	-1.3146	-1.59007	-1.47822	-1.32529	-3.0854	-3.55493	-3.57339	-3.90773
Succinic anhydride	1.24639	1.25586	1.76328	1.4718	1.40496	1.0828	1.49837	0.759442	0.879143	1.21694	0.831463	0.474942
Sumiki's acid	-2.53179	-4.15374	-5.19817	-3.77639	-1.04987	-2.29216	-2.016	-1.20831	-0.709773	-2.56719	-0.303809	-3.51582
Threonic acid	3.50522	3.57971	2.62125	3.16632	3.12053	3.46577	3.09783	3.77494	3.31622	3.44628	3.40563	3.43147
17a-Ethynylestradiol	-2.76167	-3.60853	-5.52999	-2.95182	-2.28196	-4.71402	-3.06601	-2.69678	-3.27401	-2.27056	-2.06731	-3.974
3-Hydroxybutyric acid	-3.7165	-2.3229	-4.62224	-3.37219	-2.42058	-3.29472	-3.47178	-4.84939	-3.31865	-3.48511	-1.6965	-4.87323
Acetylglycine	1.78595	1.20288	1.42002	1.82978	1.92629	1.70639	1.68059	1.88715	0.470954	0.815822	0.200664	-0.22954
Allocholic acid	0.974558	4.29874	-1.04897	-0.447694	3.106e-09	-0.544403	-1.61364	-1.09854	-0.914347	-2.13541	-3.23586	0.899982
D-Phenyllactic acid	-4.06101	-3.87065	-3.54228	-2.23137	-3.14791	-3.38853	-4.42672	-4.98443	-1.55966	-2.56682	-3.18405	-4.03381
Erucic acid	-3.00179	-2.87723	-3.35229	-2.66693	-3.07574	-3.69892	-3.801	-2.89152	-6.02799	-5.32969	-3.87396	-5.431
Glyceraldehyde	5.0416	4.43119	4.67971	4.66502	5.66319	6.08962	6.13102	5.59184	7.54093	7.65809	7.00699	6.21906
Hydroxyisocaproic acid	-3.74892	-4.05595	-2.59414	-1.91717	-2.33131	-1.63727	-1.78417	-2.89187	-2.03683	-2.09533	-1.97629	-2.88289
Isoeugenol	-2.96914	-2.09289	-1.95436	-1.93749	-1.32851	-1.13945	-2.48215	-3.62439	-1.16105	-1.69516	-1.05137	-2.07766
Itaconic acid	3.10802	2.76829	4.45256	2.60998	2.36304	1.9394	2.80409	1.57601	2.36675	2.7809	1.49185	2.75544
Methylsuccinic acid	-0.82381	-1.05757	-1.05918	-0.631192	-1.62176	-1.99035	-1.67462	-1.41846	-2.3767	-2.01266	-2.4217	-2.76369
N6-Acetyl-L-lysine	-2.26885	-2.94494	-3.20555	-2.8739	-1.90027	-2.35841	-2.34499	-2.04901	-1.58755	-1.38054	-1.40195	-2.12354
Oxidized glutathione	3.10165	2.78719	2.7478	2.57038	2.61046	2.62755	2.38676	2.77104	3.23367	3.13383	2.47289	2.61875
scyllo-Inositol	3.80789	3.24525	2.97119	4.06726	3.95299	3.83337	3.41976	4.24226	2.25305	1.82082	2.38366	1.81838
Turanose	-0.870981	-1.29958	-1.77341	-0.97666	-1.75599	-1.75765	-1.59884	-2.13397	-1.63117	-1.79693	-2.09561	0.211197
(2E,4E)-2,4-Hexadienoic acid	-1.89525	-2.02847	-1.12736	-1.78503	-0.205256	0.0227477	-1.22061	-0.836012	3.106e-09	-0.647799	0.467311	-0.746292
3,4,5-Trimethoxycinnamic acid	-1.78274	-0.3499	0.829646	1.04722	0.32005	0.546671	1.69801	0.548052	1.12528	2.01033	0.244746	0.857684
Citicoline	-1.68326	-1.95287	-1.57584	-1.42775	-1.55415	-1.75217	-1.55473	-1.8179	-2.96413	-2.78279	-3.89899	-4.07577
Dihydroxyacetone	5.01384	4.41469	4.69384	4.66139	5.68148	6.08489	6.12713	5.63692	7.54982	7.66461	7.01354	6.20564
Hypotaurine	-0.0371365	1.01453	-1.14475	-0.642785	-0.917895	-0.777953	-0.969754	-0.848155	-0.618048	0.158083	-0.65188	0.0604576
L-Sorbose	2.28692	2.14449	1.59082	2.41871	1.0523	1.30751	1.20787	0.867692	1.22692	1.41013	0.708883	0.0442128
N-Acetyl-L-phenylalanine	-0.966457	-0.680211	-1.92959	-1.38392	-2.13452	-2.6323	-2.54584	-1.89621	-6.54646	-3.48386	-3.45865	-3.4731
Oleanolic acid	-5.60299	-1.63213	-5.47892	-1.25006	-6.89246	-5.07632	-0.434541	1.05329	-1.06699	-2.46357	1.2465	-2.05697
O-Phosphoethanolamine	2.482	2.43477	2.87922	2.4827	1.35218	1.14861	1.7838	1.31915	-1.45574	-1.77114	-2.39925	-1.48124
Phosphonoacetate	-2.78589	-4.1379	-3.00274	-3.9702	-0.298506	-0.585193	-0.142946	-1.17006	-0.0725805	1.2169	0.149921	-1.2192
Pyrocatechol	2.33162	2.70888	0.183052	1.47076	0.122486	1.33976	0.251663	2.14349	0.0524508	0.638132	1.42189	1.02523
Urocanic acid	-2.09763	-1.99485	-3.73218	-0.882594	-2.31594	-3.01871	-2.14581	-1.91589	-1.75445	-1.98625	-1.83567	-0.258034
2-Octenoic acid	-0.578612	-1.26153	-0.288302	-0.725574	0.150229	0.386806	-0.407208	0.126854	0.820935	0.501856	0.79356	-0.279535
3-Nitrotyrosine	-2.33966	-2.74594	-3.03931	-2.95139	-2.66265	-3.88731	-2.85083	-2.31244	-3.87248	-3.3647	-3.3699	-4.35069
4-Hydroxybenzaldehyde	-2.82962	-3.30313	-1.64469	-1.63329	-0.804427	-0.993457	-3.11254	-2.31864	-2.04387	-1.44987	-1.09243	-2.50449
Adenosine	-1.64485	-1.72174	-1.55069	-1.81538	-2.29942	-2.28411	-2.05798	-2.39199	-0.764166	-0.881935	-1.36519	-1.35137
Alpha-Tocopherol	-0.917668	-0.795808	-1.43501	-0.808903	-2.7769	-3.46	-2.91274	-2.76449	-6.87938	-3.63743	-4.50179	-5.06416
Citraconic acid	3.12868	2.307	2.93233	3.17473	-0.609612	2.39552	1.3677	-0.0941132	2.01328	3.33695	2.46402	1.50087
Homoveratric acid	-2.81483	-1.21015	-0.601754	-0.98448	-0.0752432	-0.344606	0.611768	0.84928	0.0485356	-0.233659	0.433949	-0.737911
Hypoxanthine	0.614136	0.744991	0.22727	1.21328	1.79284	1.919	2.42744	1.66015	1.53729	1.41837	0.922366	1.02843
Indoxyl sulfate	5.52383	5.0707	4.46515	4.69356	4.52183	4.52135	3.99715	4.6201	2.7448	3.15018	3.37908	3.51187
Lactulose	-0.884417	-1.51041	-1.71735	-0.872669	-2.03351	-2.24273	-2.03437	-0.979256	-1.57159	-1.9285	-2.05755	0.0950772
Sarcosine	5.89271	5.23231	5.70188	5.34391	7.2572	7.10892	7.10832	7.30461	7.90187	8.20554	7.80133	7.43461
Suberic acid	-2.36095	-2.21157	-2.86945	-2.36766	-0.780796	-2.15219	-1.10373	-1.74804	-0.531815	-2.22363	-1.99228	-3.36971
3-Phenylbutyric acid	-2.96914	-2.09289	-1.95436	-1.90612	-1.3285	-1.13945	-2.48215	-3.62439	-1.15151	-0.700381	-1.05137	-2.11094
Caffeic acid	-1.37133	-0.36882	-0.530927	-0.168087	-0.549578	-0.636061	-0.0830512	-0.109726	-0.188361	-0.0383404	-0.386952	-1.00086
Cortisone	-3.14306	-3.25628	-4.04339	-4.33009	-4.6491	-5.03164	-4.17033	-3.97324	-4.63204	-6.06532	-3.74347	-5.55103
Glutaric acid	-0.871013	-1.05757	-1.05918	-0.631192	-1.62176	-1.99035	-1.68385	-1.41846	-2.21149	-1.98138	-2.4217	-3.13836
L-Acetylcarnitine	-0.531835	-1.11648	-0.658425	-0.935625	0.194387	0.36945	0.235293	0.0483476	1.42977	1.41698	0.981014	0.205678
L-Pipecolic acid	-2.45377	-3.46205	-2.88117	-3.1883	-1.96889	-2.60223	-2.12264	-2.06859	-2.65043	-2.20659	-2.59685	-3.0291
Maltotriose/Raffinose	-3.56666	-1.58655	-3.38959	-2.32068	-2.88874	-1.34381	-2.33045	-1.7703	-0.601662	-0.811273	-1.58595	-2.25538
m-Coumaric acid	-2.29794	-1.97449	-2.23792	-2.36342	-1.73648	-1.89218	-1.64501	-1.76392	-1.23073	-0.752393	-0.671773	-0.999062
Octadecanedioic acid	-1.28767	0.20618	-0.64311	-0.0111053	-0.196899	-0.261218	0.356105	-0.0826376	-0.058555	-0.0186661	3.106e-09	-0.995753
trans-Cinnamic acid	-3.21214	-2.72164	-3.15677	-2.04171	-3.00596	-3.61805	-4.23645	-4.22206	-3.5319	-6.7372	-4.0594	-5.53401

### Sheet: Pathway enrichment at d3
	Total Cmpd	Hits	Raw p	-LOG(p)	Holm adjust	FDR	Impact
Porphyrin and chlorophyll metabolism	27	2	2.8281e-08	17.381	1.6403e-06	1.0531e-06	0.02205
Glycerophospholipid metabolism	30	5	3.6314e-08	17.131	2.0699e-06	1.0531e-06	0.17686
Glycine, serine and threonine metabolism	31	8	2.1371e-07	15.359	1.1968e-05	4.1318e-06	0.56762
Sphingolipid metabolism	21	2	1.3527e-06	13.513	7.44e-05	1.8943e-05	0.01504
Cysteine and methionine metabolism	27	5	1.9394e-06	13.153	0.00010473	1.8943e-05	0.19783
beta-Alanine metabolism	17	6	1.961e-06	13.142	0.00010473	1.8943e-05	0.66666
Inositol phosphate metabolism	28	4	2.2862e-06	12.989	0.00011888	1.8943e-05	0.11163
Ascorbate and aldarate metabolism	9	3	2.7758e-06	12.795	0.00014157	2.0125e-05	0.4
Biosynthesis of unsaturated fatty acids	42	4	3.5136e-06	12.559	0.00017568	2.2643e-05	0
Purine metabolism	68	18	5.0312e-06	12.2	0.00024653	2.7993e-05	0.38365
Pyrimidine metabolism	41	12	5.309e-06	12.146	0.00025483	2.7993e-05	0.40957
Pantothenate and CoA biosynthesis	15	6	1.2764e-05	11.269	0.00059992	5.927e-05	0.06123
Pentose phosphate pathway	19	3	1.3285e-05	11.229	0.0006111	5.927e-05	0.13739
Starch and sucrose metabolism	19	7	1.6177e-05	11.032	0.00072798	6.7021e-05	0.37602
Histidine metabolism	15	4	2.4113e-05	10.633	0.001061	8.9413e-05	0.14516
Pentose and glucuronate interconversions	16	2	2.4666e-05	10.61	0.001061	8.9413e-05	0.13333
Aminoacyl-tRNA biosynthesis	69	12	3.6061e-05	10.23	0.0015146	0.00012303	0.12903
Selenoamino acid metabolism	15	1	4.6914e-05	9.9672	0.0019235	0.00015117	0
Propanoate metabolism	20	4	5.3701e-05	9.8321	0.002148	0.00016393	0.00862
Methane metabolism	9	2	0.00011536	9.0674	0.0044991	0.00031862	0.4
Cyanoamino acid metabolism	6	2	0.00011536	9.0674	0.0044991	0.00031862	0
Glycerolipid metabolism	18	5	0.00022822	8.3852	0.0084442	0.00058633	0.41129
Linoleic acid metabolism	6	1	0.00023251	8.3666	0.0084442	0.00058633	1
Glycolysis or Gluconeogenesis	26	6	0.00029135	8.141	0.010197	0.00070409	0.28679
Arginine and proline metabolism	44	8	0.00043835	7.7325	0.014904	0.0010045	0.3482
Pyruvate metabolism	23	5	0.00045028	7.7056	0.014904	0.0010045	0.42125
Galactose metabolism	26	5	0.0004704	7.6619	0.015053	0.0010105	0.05762
Tyrosine metabolism	44	4	0.00059368	7.4292	0.018404	0.0012298	0.2127
Nicotinate and nicotinamide metabolism	13	2	0.00064496	7.3463	0.019349	0.0012899	0.20833
Lysine biosynthesis	4	1	0.00068064	7.2925	0.019739	0.0013159	0
Phenylalanine, tyrosine and tryptophan biosynthesis	4	3	0.00086153	7.0568	0.024123	0.0016119	1
Valine, leucine and isoleucine degradation	38	4	0.0009973	6.9105	0.026927	0.0017738	0.0488
Amino sugar and nucleotide sugar metabolism	37	5	0.0010092	6.8986	0.026927	0.0017738	0.1312
Ubiquinone and other terpenoid-quinone biosynthesis	3	2	0.001095	6.817	0.027376	0.001868	1
Lysine degradation	23	3	0.0015763	6.4527	0.037831	0.0026121	0
Alanine, aspartate and glutamate metabolism	24	10	0.0022201	6.1102	0.051063	0.0035768	0.32278
Citrate cycle (TCA cycle)	20	8	0.0031391	5.7638	0.06906	0.0049026	0.29392
Fructose and mannose metabolism	21	2	0.0032121	5.7408	0.06906	0.0049026	0.00739
Limonene and pinene degradation	8	1	0.0074558	4.8988	0.14912	0.011088	0
Glyoxylate and dicarboxylate metabolism	18	5	0.011046	4.5056	0.20988	0.015702	0.19355
Riboflavin metabolism	11	1	0.0111	4.5008	0.20988	0.015702	0
Glutathione metabolism	26	5	0.013057	4.3384	0.22197	0.018031	0.40649
Phenylalanine metabolism	11	3	0.014889	4.2071	0.23822	0.020083	0.40741
Tryptophan metabolism	40	2	0.026095	3.646	0.39142	0.034398	0.17715
Nitrogen metabolism	9	1	0.027493	3.5938	0.39142	0.035435	0

### Sheet: Pathway enrichment at d7
	Total Cmpd	Hits	Raw p	-LOG(p)	Holm adjust	FDR	Impact
Pantothenate and CoA biosynthesis	15	6	2.2503e-07	15.307	1.3052e-05	7.9824e-06	0.06123
Glycerophospholipid metabolism	30	5	2.7526e-07	15.106	1.569e-05	7.9824e-06	0.17686
Lysine biosynthesis	4	1	2.0378e-06	13.104	0.00011412	3.9397e-05	0
beta-Alanine metabolism	17	6	4.1995e-06	12.381	0.00023097	5.9911e-05	0.66666
Lysine degradation	23	3	5.1648e-06	12.174	0.0002789	5.9911e-05	0
Inositol phosphate metabolism	28	4	6.8133e-06	11.897	0.00036111	6.5862e-05	0.11163
Purine metabolism	68	18	1.0895e-05	11.427	0.00056653	9.0271e-05	0.38365
Histidine metabolism	15	4	1.7058e-05	10.979	0.00086997	0.00010944	0.14516
Sphingolipid metabolism	21	2	1.7551e-05	10.95	0.00087757	0.00010944	0.01504
Ascorbate and aldarate metabolism	9	3	1.887e-05	10.878	0.00092462	0.00010944	0.4
Pyrimidine metabolism	41	12	2.4815e-05	10.604	0.0011911	0.00013084	0.40957
Glycine, serine and threonine metabolism	31	8	2.7874e-05	10.488	0.0013101	0.00013472	0.56762
Ubiquinone and other terpenoid-quinone biosynthesis	3	2	0.00014824	8.8167	0.0068191	0.00066138	1
Tyrosine metabolism	44	4	0.00026622	8.2312	0.01198	0.0011029	0.2127
Starch and sucrose metabolism	19	7	0.0003481	7.963	0.015316	0.001346	0.37602
Phenylalanine, tyrosine and tryptophan biosynthesis	4	3	0.00037423	7.8906	0.016092	0.0013566	1
Methane metabolism	9	2	0.00042419	7.7653	0.017816	0.0013668	0.4
Cyanoamino acid metabolism	6	2	0.00042419	7.7653	0.017816	0.0013668	0
Aminoacyl-tRNA biosynthesis	69	12	0.00075674	7.1865	0.030269	0.00231	0.12903
Glycerolipid metabolism	18	5	0.0010243	6.8838	0.039947	0.0029704	0.41129
Porphyrin and chlorophyll metabolism	27	2	0.001494	6.5063	0.05677	0.0039511	0.02205
Pentose and glucuronate interconversions	16	2	0.0014987	6.5032	0.05677	0.0039511	0.13333
Pentose phosphate pathway	19	3	0.0016265	6.4213	0.058555	0.0041017	0.13739
Glyoxylate and dicarboxylate metabolism	18	5	0.0028065	5.8758	0.098228	0.0067824	0.19355
Folate biosynthesis	16	1	0.0032376	5.7329	0.11008	0.0075111	0
Phenylalanine metabolism	11	3	0.0043767	5.4315	0.14443	0.0097634	0.40741
Biosynthesis of unsaturated fatty acids	42	4	0.0051852	5.2619	0.16593	0.011139	0
Valine, leucine and isoleucine degradation	38	4	0.0062341	5.0777	0.19326	0.012913	0.0488
Selenoamino acid metabolism	15	1	0.0085154	4.7659	0.25546	0.017031	0
Galactose metabolism	26	5	0.010474	4.5589	0.30373	0.020249	0.05762
Alanine, aspartate and glutamate metabolism	24	10	0.01129	4.4838	0.31613	0.021124	0.32278
Arginine and proline metabolism	44	8	0.011985	4.4241	0.32359	0.021532	0.3482
Amino sugar and nucleotide sugar metabolism	37	5	0.012251	4.4022	0.32359	0.021532	0.1312
Linoleic acid metabolism	6	1	0.030384	3.4938	0.7596	0.051831	1
Fructose and mannose metabolism	21	2	0.032083	3.4394	0.77	0.053167	0.00739
Vitamin B6 metabolism	9	1	0.033414	3.3988	0.77	0.053833	0.2549
Nicotinate and nicotinamide metabolism	13	2	0.037574	3.2814	0.82664	0.058701	0.20833
Cysteine and methionine metabolism	27	5	0.038459	3.2582	0.82664	0.058701	0.19783
Nitrogen metabolism	9	1	0.042115	3.1674	0.84229	0.062632	0
